## Supplementary Figures and Tables for "Neuronal NPR-15 modulates molecular and behavioral immune responses via the amphid sensory neuron-intestinal axis in *C. elegans*": Table S1.xlsx

### Sheet: Table S1A_Unknown immun NPRs
	Table S1. Unknown immune role NPR_GPCRs
Sequence Name	Gene Name	WormBase Gene ID	Alleles Method	Alleles Public Name		Legend
C02H7.2	npr-19	WBGene00015364	NBP_knockout_allele	tm2574			Mutant available
C06G4.5	npr-17	WBGene00015559	NBP_knockout_allele	tm3210
C10C6.2	npr-3	WBGene00007006	NBP_knockout_allele	tm1583			Mutant not available
C16D6.2	npr-4	WBGene00007635	NBP_knockout_allele	tm1782
C53C7.1	npr-10	WBGene00008278	NBP_knockout_allele	tm1568			Known to play a role in immunity
F41E7.3	npr-6	WBGene00009619	NBP_knockout_allele	tm1497
F56B6.5	npr-16	WBGene00006864	KO_consortium_allele	gk1578
R106.2	npr-24	WBGene00020086	KO_consortium_allele	ok3192
T02E9.1	npr-25	WBGene00011381	KO_consortium_allele	ok2008
T07D4.1	npr-20	WBGene00011578	NBP_knockout_allele	tm4386
T22D1.12	npr-12	WBGene00020689	NBP_knockout_allele	tm1498
T27D1.3	npr-15	WBGene00012084	NBP_knockout_allele	tm2048
W05B5.2	npr-14	WBGene00012275	NBP_knockout_allele	tm2974
Y54E2A.1	npr-34	WBGene00013187	NBP_knockout_allele	tm1665
Y58G8A.4	npr-5	WBGene00021983	NBP_knockout_allele	tm1491
Y59H11AL.1	npr-22	WBGene00022004	KO_consortium_allele	ok1598
ZC412.1	npr-13	WBGene00013883	Allele	eh13
C50F7.1	npr-35	WBGene00016842
Sequence Name	Gene Name	WormBase Gene ID
F31B9.1	npr-33	WBGene00009278
F42C5.2	npr-27	WBGene00018344
F55E10.7	npr-28	WBGene00018886
H10E21.2	npr-30	WBGene00019183
T02D1.6	npr-26	WBGene00011372
T07F8.2	npr-31	WBGene00020319
T23C6.5	npr-21	WBGene00020727
Y116A8B.5	npr-32	WBGene00013782
Y34D9A.2	npr-23	WBGene00021328
ZC84.4	npr-29	WBGene00013848
Sequence Name	Gene Name	WormBase Gene ID	Alleles Method	Alleles Public Name	Reference
C25G6.5	npr-11	WBGene00016110	NBP_knockout_allele	tm4763	Styer et al., 2008
C39E6.6	npr-1	WBGene00003807	Substitution_allele	ky13, npr-1(ad609)	Styer et al., 2008
C43C3.2	npr-18	WBGene00008065	KO_consortium_allele	gk2698	Styer et al., 2008
C56G3.1	npr-8	WBGene00016984	NBP_knockout_allele	tm1553	Sellegounder et al., 2019
F35G8.1	npr-7	WBGene00018067	KO_consortium_allele	ok527	Styer et al., 2008
ZK455.3	npr-9	WBGene00013974	NBP_knockout_allele	tm1652	Yu et al., 2018
References
Styer, K.L., Singh, V., Macosko, E., Steele, S.E., Bargmann, C.I. and Aballay, A., 2008. Innate immunity in Caenorhabditis elegans is regulated by neurons expressing NPR-1/GPCR. Science, 322(5900), pp.460-464.
Sellegounder, D., Liu, Y., Wibisono, P., Chen, C.H., Leap, D. and Sun, J., 2019. Neuronal GPCR NPR-8 regulates C. elegans defense against pathogen infection. Science advances, 5(11), p.eaaw4717.
Yu, Y., Zhi, L., Wu, Q., Jing, L. and Wang, D., 2018. NPR-9 regulates the innate immune response in Caenorhabditis elegans by antagonizing the activity of AIB interneurons. Cellular & molecular immunology, 15(1), pp.27-37.

### Sheet: Table S1B_Screen NPRs mutants
	Table S1: Screen of NPRs mutants that have not be known to play a role in immunity.
S/N	Strain	Gene	Genotype	Description (a)	Expression Pattern (b)	Closest human homolog (c)	Mean survival ± SD (Hours)	P-value	P-value Summary	PA14 phenotype (d)
1			Wild Type (WT)				42.54 0 ± 0.66
2	RB1668	npr-19	C02H7.2(ok2068)	Predicted to be involved in GPCR signaling pathway	AUA, DA neuron, NSM, PVP, URX, VA neuron, coelomocyte, DA neuron, head mesodermal cell, m3	Isoform 2 of Alpha-1A adrenergic receptor	40.38 ± 1.6	0.3132	NS	WT
3	FX01665	npr-34	npr-34(tm1665)	Predicted to be involved in GPCR signaling pathway	AFD, ASE, ASH, AUA, AWC, DD, FLP, hyp3	Pyroglutamylated RFamide peptide receptor	45.40 ± 0.81	0.8329	NS	WT
4	FX31809	npr-30	npr-30(tm6617)	Predicted to be involved in GPCR signaling pathway	DA neuron, VA neuron, intestine, somatic gonad precursor	Somatostatin receptor type 4	45.16 ± 2.67	0.702	NS	WT
5	RB1632	npr-25	T02E9.1(ok2008)	Predicted to be involved in GPCR signaling pathway	ALM, ASE, AUA, AVB, AVK, DA neuron, PLM, RIH, SDQ, VA neuron, VB1, head mesodermal cell, pharyngeal neuron, ventral nerve cord, embryonic cell	Somatostatin receptor type 1	46.74 ± 2.48	0.189	NS	WT
6	VC2421	npr-24	R106.2(ok3192)	Predicted to be involved in GPCR signaling pathway	AVG, AVL, PVT, intestine	Somatostatin receptor type 5	41.285 ± 0.51	0.0032	**	ESP
7	PS8315	npr-29	npr-29(sy1270)	Predicted to be involved in GPCR signaling pathway	AIN, AVA, AVD, AVE, AVG, DA neuron, HSN, I5 neuron, IL1, LUA, MI, OLQ, PVC, PVT, RIH, RIM, RIS, RMF, SAB, VA neuron, body wall musculature, pm8, retrovesicular ganglion, ventral nerve cord, embryonic cell	Isoform 1 of Nociceptin receptor	41.91 ± 1.81	0.0016	**	ESP
8	RB1365	npr-16	npr-16(ok1541)	Predicted to be involved in GPCR signaling pathway	AIM, AIN, AIY, AVK, DA neuron, I5, IL2, RIF, RIS, SAB, VA neuron, anal depressor muscle, vulval muscle, body wall musculature, head mesodermal cell, retrovesicular ganglion, tail neuron, ventral nerve cord, embryonic cell	Somatostatin receptor type 5	47.54 ± 3.65	0.1218	NS	WT
9	RB1958	npr-20	T07D4.1(ok2575)	Predicted to be involved in GPCR signaling pathway	DA neuron, I5, MC, RID, SAB, VA neuron, retrovesicular ganglion	Cholecystokinin receptor type A	39.45 ± 1.85	0.065	NS	WT
10	FX21079	npr-28	npr-28(tm1155)	Predicted to be involved in GPCR signaling pathway	AIM, ASE, NSM, PVT, RIP, anal depressor muscle, anal sphincter muscle, g1A, head mesodermal cell, intestine, tail neuron, embryonic ceell	Somatostatin receptor type 5	38.51 ± 1.73	0.0032	**	ESP
11	PS8484	npr-31	npr-31(sy1360)	Predicted to be involved in GPCR signaling pathway	AIZ, ASE, BAG, CAN, rectal epithelial cell	Pyroglutamylated RFamide peptide receptor	42.44 ± 0.50	0.7428	NS	WT
12	FX22538	npr-15	npr-15(tm12539)	Predicted to be involved in GPCR signaling pathway	AFD, ALA, ASE, ASG, ASI, ASJ, AVK, AWC, URA, g1P, pharyngeal muscle cell, head neruon	Orexin receptor type 2	52.97 ± 3.38	<0.0001	****	ERP
13	RB1429	npr-15	npr-15(ok1626)	Predicted to be involved in GPCR signaling pathway	AFD, ALA, ASE, ASG, ASI, ASJ, AVK, AWC, URA, g1P, pharyngeal muscle cell, head neruon		54.24 ± 5.18	<0.0001	****	ERP
14	RB1325	npr-10	C53C7.1(ok1442)	Predicted to be involved in GPCR signaling pathway	ADL, ALN, ASG, AVB, AVF, AVK, B cell, DVA, DVB, DVC, F cell, HOB, IL2 ILso, RME, U cell, Y cell, amphid neuron, head mesodermal cell, phasmid neuron, pm8, ray neuron type B, embryonic cell	Neuropeptide Y receptor type 2	48.65 ± 2.34	0.141	NS	WT
15	RB1938	npr-32	Y116A8B.5(ok2541)	Predicted to be involved in GPCR signaling pathway	AVA, AVD, AVE, AVG, FLP, OLL, PVC, PVD RIM, RIS, ventral nerve cord	Isoform B of Somatostatin receptor type 2	41.63 ± 0.77	0.0875	NS	WT
16	PS8177	npr-23	npr-23(sy1203)	Predicted to be involved in GPCR signaling pathway	AIA, AIY, AUA, AVA, AVD, AVE, AVG, AVJ, AVK, DVC, FLP, PVC, PVP, RIM, RIS, head mesodermal cell		42.68 ± 0.20	0.8455	NS	WT
17	PS8317	npr-33	npr-33(sy1272)	Predicted to be involved in GPCR signaling pathway	AVE, AVK, IL1, NSM, head mesodermal cell	Galanin receptor type 2	42.26 ± 0.10	0.1055	NS	WT
18	PS8450	npr-27	npr-27(sy1315)	Predicted to be involved in GPCR signaling pathway	AIA, BDU, CEM, HOB, IL2, OLL, RIP, VC, excretory gland cell, ray neuron type B, embryonic cell	Isoform B of Somatostatin receptor type 2	40.51 ± 1.44	0.0413	NS	WT
19	PS8444	npr-21	npr-21(sy1309)	Predicted to be involved in GPCR signaling pathway	ADL, AVB, AVK, PLM, PVW, arcade cell, DA neuron, head mesodermal cell, intestine, tail neuron, ventral nerve cord, embryonic cell	Isoform 3 of Neuropeptide FF receptor 2	43.43 ± 2.22	0.3906	NS	WT
20	PS8442	npr-26	npr-26(sy1307)	Predicted to be involved in GPCR signaling pathway	ADL, AFD, AIM, ASE, ASH, AVD, AVJ, BAG, FLP, I3, PLM, PVC, PVQ, RIH, URX, body wall musculature, embryonic cell	Isoform A of Somatostatin receptor type 2	43.76 ± 2.35	0.2405	NS	WT
21	FX21950	npr-3	npr-3(tm11950)	Predicted to be involved in GPCR signaling pathway	AIY, AIZ, ALM, ASJ, AVD, AVH, CAN, DA neuron, PLM, VA neuron, XXX, ventral nerve cord, embryonic cell	Neuropeptide Y receptor type 2	35.4 ± 2.12	0.1378	NS	WT
22	FX01583	npr-3	npr-3(tm1583)	Predicted to be involved in GPCR signaling pathway	AIY, AIZ, ALM, ASJ, AVD, AVH, CAN, DA neuron, PLM, VA neuron, XXX, ventral nerve cord, embryonic cell	Neuropeptide Y receptor type 2	38.025 ±1.38	1.259	NS	WT
23	FX01782	npr-4	npr-4(tm1782)	Predicted to be involved in GPCR signaling pathway	AFD. ASE. AVA. AVD. AVE. AVG. BAG. BDU, PDB, PQR, PVC, PVP, RID, RIM, RIS, RIV, coelomocyte, excretory cell. head mesodermal cell, intestine, muscle cell, nerve ring, rectal gland cell, ventral nerve cord	Isoform 2 of Neuropeptide FF receptor 2	39.78 ± 1.58	0.5261	NS	WT
24	CX14394	npr-5	npr-5(ok1583)	Predicted to be involved in GPCR signaling pathway	ADF, AIA, ASE, ASG, ASI, ASJ, ASK, AUA, AVE, AWA, AWB, BAG, DA neuron, IL2, PHA, PHB, VA neuron, body wall muscle cell, muscle cell, head neuron	Neuropeptide Y receptor type 1	44.85 ± 2.61	0.4092	NS	WT
25	FX01497	npr-6	npr-6(tm1497)	Predicted to be involved in GPCR signaling pathway	ADA, ADE, AIM, ASK, DVC, I1 IL2, NSM, PVW, RIS, SABV, URA, excretory cell, head mesodermal cell, intestine, m3, nervous system, tail neuron, ventral cord neuron	Neuropeptide Y receptor type 2	45.03 ± 2.22	0.2834	NS	WT
26	FX01498	npr-12	npr-12(tm1498)	Predicted to be involved in GPCR signaling pathway	ALM, ASE, AVD, CEP, FLP, OLL, PLM, PVD, RIA, body wall musculature, DA neuron, exretory gland cell, muscle cell, embryonic cell	Neuropeptide Y receptor type 1	38.15 ± 2.62	0.4145	NS	WT
27	FX01504	npr-13	npr-13(tm1504)	Predicted to be involved in GPCR signaling pathway	ALM, ASE, AVD, CEP, FLP, OLL, PLM, PVD, RIA, body wall musculature, DA neuron, exretory gland cell, muscle cell, embryonic cell	Neuropeptide Y receptor type 1	39.67 ± 1.93	0.9381	NS	WT
28	RB1836	npr-14	W05B5.2(ok2375)	Predicted to be involved in GPCR signaling pathway	AIY, ASG, AVE, DA neuron, RIG, VA neuron, hypodermis	Orexin receptor type 2	39.16 ± 1.49	0.9459	NS	WT
29	FX03170	npr-17	npr-17(tm3170)	Predicted to be involved in GPCR signaling pathway	ALA, AQR, ASI, AUA, AVA, AVG, AVJ, AWA, DVC, NSM, PQR, PVP, PVQ, PVT, RIH, RIS, Y cell, head neuron, pm8, tail neuron	Melanin-concentrating hormone receptor 1	40.36 ± 4.55	0.1071	NS	WT
30	FX03225	npr-17	npr-17(tm3225)	Predicted to be involved in GPCR signaling pathway	ALA, AQR, ASI, AUA, AVA, AVG, AVJ, AWA, DVC, NSM, PQR, PVP, PVQ, PVT, RIH, RIS, Y cell, head neuron, pm8, tail neuron	Melanin-concentrating hormone receptor 1	39.56 ± 2.89	0.0571	NS	WT
31	RB1405	npr-22	Y59H11AL.1(ok1598)	Predicted to be involved in GPCR signaling pathway	ASI, DB, I2, embryonic cell, PVN, SMB, VB, coelomocyte, head mesodermal cell, head muscle, head neuron, ntestine, phayngeal muscle cell, pm6, somatic gonad precursor	Substance-K receptor	39.39 ± 1.26	0.4714	NS	WT
32	FX31312	npr-22	npr-22(tm8953)	Predicted to be involved in GPCR signaling pathway	ASI, DB, I2, embryonic cell, PVN, SMB, VB, coelomocyte, head mesodermal cell, head muscle, head neuron, ntestine, phayngeal muscle cell, pm6, somatic gonad precursor	Substance-K receptor	42.19 ± 3.7	0.6737	NS	WT
33	RB1405	npr-22	npr-22(ok1598)	Predicted to be involved in GPCR signaling pathway	ASI, DB, I2, embryonic cell, PVN, SMB, VB, coelomocyte, head mesodermal cell, head muscle, head neuron, ntestine, phayngeal muscle cell, pm6, somatic gonad precursor	Substance-K receptor	41.60 ± 2.83	0.2513	NS	WT
34	VC2526	npr-35	C50F7.1(ok3258)	Predicted to be involved in GPCR signaling pathway	AIY, AVA, AVB, AVD, AVE, AVG, DA neuron, PVC, RID, RIM, VA neuron, Z1, Z4, ventral nerve cord	Isoform 3 of Neuropeptide FF receptor 2	41.30 ± 2.40	0.5474	NS	WT
	a-b	obtained from wormbase (www.wormbase.org)
	c	Best BLASTP matches to longest protein product (www.wormbase.org)
	d	ERP: enhanced resistance to P. aeruginosa; ESP: enhanced susceptibility to P. aeruginosa; Strains were considered to be significantly ERP or ESP when TD50 was significantly different from wild-type using Student’s exact t-test (bold). Additional strains are designated ERP or ESP due to significant differences (p<0.0001) in survival compared to wild-type in two independent experiments using PRISM …
