## Supplementary Figures and Tables for "Neuronal NPR-15 modulates molecular and behavioral immune responses via the amphid sensory neuron-intestinal axis in *C. elegans*": Table S2.xlsx

### Sheet: Sheet1
	Table S2. Mean, Standard Deviation and Standard error of lawn occupancy across different experimental trials in WT and npr-15(tm12539).
	Figures	WT	npr-15(tm12539)
	1J	23.3333	60
	S1B	5.83333	64.1667
	S1D	16.6667	65
	5A	20	55
	5B	15	61.6667
	5C	8.33333	58.3333
	5D	15	56.6667
	5E	15	71.6667
	5F	15	68.3333
	5G	15	68.3333
	5H	8.33333	66.6667
	5I	8.33333	66.6667
	5J	3.33333	58.3333
	5K	6.66667	60
	S6	3.33333	58.3333
	Mean	11.9444	62.6111
	Standard Deviation	5.86631	5.00859
	Standard error	5.58541	4.86678
