## Supplementary Figures and Tables for "Neuronal NPR-15 modulates molecular and behavioral immune responses via the amphid sensory neuron-intestinal axis in *C. elegans*": Table S4.xlsx

### Sheet: All_Immune genes and FC>2
WormBase Gene ID	Public Name	Sequence Name	WT_1_htseq-count	WT_3_htseq-count	WT_2_htseq-count	npr-15_1_htseq-count	npr-15_2_htseq-count	npr-15_3_htseq-count	sum_nrp-15	Sum_WT	FC_npr-15/WT	GeneID	Base mean	log2(FC)	StdErr	Wald-Stats	P-value
WBGene00008726	F13A7.11	F13A7.11	10.9061	4.81841	3.88422	37.2566	32.9369	20.629	90.8225	19.6087	4.63175	WBGene00008726	18.4052	1.82253	0.566002	3.22	0.0012819
WBGene00001753	gst-5	R03D7.6	70.8894	71.3125	86.4238	234.498	268.07	251.891	754.458	228.626	3.29997	WBGene00001753	163.847	1.68603	0.220437	7.6486	2.03184e-14
WBGene00007807	C29F3.7	C29F3.7	277.196	230.32	185.471	991.684	1154.62	501.61	2647.92	692.987	3.82102	WBGene00007807	556.817	1.87513	0.25856	7.2522	4.1007e-13
WBGene00016769	C49C8.5	C49C8.5	180.859	111.787	170.906	438.313	468.436	248.634	1155.38	463.551	2.49246	WBGene00016769	269.822	1.2753	0.266256	4.78974	1.66995e-06
WBGene00018237	irg-7	F40F4.6	2593.82	3096.31	2806.35	8324.67	7916.75	4291.92	20533.3	8496.48	2.41669	WBGene00018237	4838.3	1.25153	0.194284	6.44176	1.18093e-10
WBGene00010019	F54B8.4	F54B8.4	2.72651	1.92736	4.85527	33.9693	52.1501	26.0577	112.177	9.50915	11.7968	WBGene00010019	20.281	2.88425	0.577944	4.99053	6.02133e-07
WBGene00000776	cpl-1	T03E6.7	21732.1	22684.1	20501.9	38138.7	39218.7	53543.1	130901	64918.1	2.0164	WBGene00000776	32636.4	1.00393	0.131885	7.61218	2.69506e-14
WBGene00022645	ZK6.11	ZK6.11	856.125	752.636	704.014	2801.92	3574.57	1563.46	7939.95	2312.78	3.43308	WBGene00022645	1708.79	1.74001	0.222172	7.83181	4.80904e-15
WBGene00003997	pgp-3	ZK455.7	79.9777	77.0946	75.7422	192.858	189.387	93.3734	475.618	232.815	2.04291	WBGene00003997	118.072	0.986644	0.307812	3.20534	0.00134902
WBGene00017262	F08F3.4	F08F3.4	188.129	169.608	109.729	545.7	549.863	351.779	1447.34	467.467	3.09614	WBGene00017262	319.135	1.58656	0.242614	6.53946	6.17406e-11
WBGene00010745	dod-17	K10D11.1	7.2707	6.74577	9.71054	165.463	222.324	79.2588	467.046	23.727	19.6842	WBGene00010745	81.7955	3.89254	0.433779	8.97356	2.87092e-19
WBGene00019411	K05F1.10	K05F1.10	25.4475	18.31	20.3921	104.099	100.641	51.0296	255.77	64.1496	3.98708	WBGene00019411	53.3199	1.84286	0.39855	4.6239	3.766e-06
WBGene00009433	F35E12.9	F35E12.9	44.5331	45.293	35.929	144.643	159.195	57.5441	361.383	125.755	2.8737	WBGene00009433	81.1896	1.41953	0.380585	3.72986	0.000191587
WBGene00003705	nhr-115	T27B7.4	14.5414	13.4915	3.88422	52.5976	30.1922	15.2003	97.9901	31.9172	3.07014	WBGene00003705	21.6512	1.3213	0.578543	2.28383	0.0223813
WBGene00010123	F55G11.2	F55G11.2	29.9917	16.3826	10.6816	53.6934	69.5335	44.5152	167.742	57.0558	2.93996	WBGene00010123	37.4663	1.39607	0.453619	3.07763	0.00208657
WBGene00015932	C17H12.6	C17H12.6	0.908838	0	0.971054	15.341	14.6386	2.17147	32.1511	1.87989	17.1026	WBGene00015932	5.67183	2.07674	0.74575	2.78477	0.00535649
WBGene00016424	C34H4.1	C34H4.1	9.99722	9.63682	4.85527	173.134	220.494	65.1442	458.772	24.4893	18.7336	WBGene00016424	80.5436	3.77394	0.457268	8.25324	1.54163e-16
WBGene00006411	octr-1	F14D12.6	8.17954	9.63682	9.71054	39.4482	15.5535	27.1434	82.1452	27.5269	2.98418	WBGene00006411	18.2787	1.32269	0.548535	2.41131	0.0158953
WBGene00006599	tpa-1	B0545.1	95.428	119.497	118.469	294.766	337.603	192.175	824.544	333.393	2.47319	WBGene00006599	192.99	1.27062	0.252352	5.03511	4.77586e-07
WBGene00000752	col-179	C34F6.3	1611.37	1244.11	1244.89	6101.32	6683.45	5839.09	18623.9	4100.37	4.54199	WBGene00000752	3787.37	2.16782	0.12549	17.2749	7.27531e-67
WBGene00010034	F54B11.11	F54B11.11	19.9944	13.4915	14.5658	48.2145	59.4694	24.9719	132.656	48.0518	2.76068	WBGene00010034	30.1179	1.30127	0.475075	2.73908	0.00616117
WBGene00011102	R07E3.1	R07E3.1	307.187	298.741	221.4	940.182	995.427	542.868	2478.48	827.329	2.99576	WBGene00011102	550.968	1.54679	0.225302	6.86539	6.63096e-12
WBGene00012101	zip-10	T27F2.4	0	5.78209	3.88422	25.203	29.2773	9.77163	64.2519	9.66631	6.647	WBGene00012101	12.3197	1.93226	0.678701	2.84699	0.00441347
WBGene00004860	sma-6	C32D5.2	59.0745	45.293	61.1764	127.111	136.322	89.0304	352.463	165.544	2.12912	WBGene00004860	86.3346	1.04515	0.303429	3.44448	0.000572166
WBGene00003096	lys-7	C02A12.4	289.01	315.124	220.429	727.6	693.505	1334.37	2755.48	824.564	3.34174	WBGene00003096	596.673	1.69449	0.239967	7.06135	1.64888e-12
WBGene00001761	gst-13	T26C5.1	173.588	132.024	128.179	339.693	375.115	247.548	962.356	433.792	2.21847	WBGene00001761	232.691	1.1228	0.22769	4.93125	8.17053e-07
WBGene00009430	F35E12.6	F35E12.6	468.052	443.294	387.451	1382.88	1750.23	1150.88	4283.99	1298.8	3.29843	WBGene00009430	930.464	1.7005	0.167712	10.1394	3.69292e-24
WBGene00009432	cld-9	F35E12.8	38.1712	31.8015	32.0448	106.291	166.514	74.9158	347.721	102.017	3.40845	WBGene00009432	74.9564	1.66311	0.360259	4.61644	3.90372e-06
WBGene00000558	cnc-4	R09B5.9	9.08838	1.92736	0.971054	26.2988	42.086	30.4006	98.7855	11.9868	8.24119	WBGene00000558	18.462	2.36377	0.61447	3.84685	0.000119648
WBGene00016218	pals-23	C29F9.3	25.4475	37.5836	39.8132	74.5133	98.8107	36.9151	210.239	102.844	2.04425	WBGene00016218	52.1806	0.949498	0.416752	2.27833	0.022707
WBGene00022644	dod-19	ZK6.10	367.171	363.308	299.085	2635.36	3010.07	1330.03	6975.45	1029.56	6.77516	WBGene00022644	1334.17	2.69377	0.230825	11.6702	1.81039e-31
WBGene00009431	dct-17	F35E12.7	8.17954	15.4189	0	100.812	97.8958	62.9727	261.681	23.5985	11.0889	WBGene00009431	47.5465	2.94331	0.533041	5.52173	3.35673e-08
WBGene00020579	T19D12.4	T19D12.4	171.77	119.497	130.121	468.995	447.393	257.32	1173.71	421.388	2.78534	WBGene00020579	265.849	1.43424	0.253915	5.64853	1.61826e-08
WBGene00019298	pnp-1	K02D7.1	388.983	391.255	365.116	814.167	895.701	661.214	2371.08	1145.35	2.07017	WBGene00019298	586.073	1.03924	0.154764	6.71497	1.88099e-11
WBGene00004036	plc-1	F31B12.1	46.3507	44.3294	67.0027	158.889	172.004	72.7444	403.637	157.683	2.5598	WBGene00004036	93.5533	1.27699	0.357012	3.57688	0.000347713
WBGene00006875	vab-9	T22C8.8	42.7154	35.6562	31.0737	95.3332	93.3212	47.7724	236.427	109.445	2.16023	WBGene00006875	57.6454	1.03709	0.376429	2.75506	0.00586806
WBGene00001345	fos-1	F29G9.4	66.3452	54.9299	68.9448	168.751	151.876	93.3734	414	190.22	2.17643	WBGene00001345	100.703	1.07504	0.302863	3.54959	0.000385833
WBGene00018729	F53A9.6	F53A9.6	12.7237	21.201	14.5658	112.866	137.237	61.887	311.99	48.4905	6.43403	WBGene00018729	60.0801	2.47332	0.407118	6.0752	1.23837e-09
WBGene00009429	irg-5	F35E12.5	108.152	60.712	52.4369	314.49	387.924	231.262	933.675	221.301	4.21904	WBGene00009429	192.496	1.99229	0.295012	6.75326	1.4456e-11
WBGene00013273	2020-03-05	Y57A10B.1	10.9061	6.74577	4.85527	42.7356	53.9799	30.4006	127.116	22.5071	5.64782	WBGene00013273	24.9372	2.15387	0.51273	4.20079	2.65987e-05
WBGene00007440	C08E8.4	C08E8.4	0.908838	0	1.94211	13.1494	10.979	3.25721	27.3856	2.85095	9.60579	WBGene00007440	5.03942	1.74079	0.745101	2.33631	0.0194748
WBGene00004809	skr-3	F44G3.6	120.875	133.952	144.687	486.528	593.779	320.292	1400.6	399.514	3.50576	WBGene00004809	300.019	1.766	0.235142	7.51037	5.89593e-14
WBGene00000936	dbl-1	T25F10.2	34.5358	21.201	26.2185	120.536	122.598	66.2299	309.365	81.9553	3.7748	WBGene00000936	65.22	1.79044	0.371437	4.8203	1.4334e-06
WBGene00015933	C17H12.8	C17H12.8	64.5275	59.7483	62.1475	231.21	285.453	120.517	637.18	186.423	3.41792	WBGene00015933	137.267	1.69355	0.314189	5.39023	7.03663e-08
WBGene00004911	snf-12	T25B6.7	7.2707	6.74577	10.6816	33.9693	66.7887	29.3149	130.073	24.6981	5.26652	WBGene00004911	25.7952	2.06708	0.518205	3.98892	6.63735e-05
WBGene00018966	F56D2.5	F56D2.5	10.9061	12.5279	24.2764	79.9922	69.5335	26.0577	175.583	47.7103	3.6802	WBGene00018966	37.2156	1.64878	0.495346	3.32855	0.00087298
WBGene00009434	F35E12.10	F35E12.10	278.104	256.339	260.242	754.995	754.804	386.522	1896.32	794.686	2.38625	WBGene00009434	448.501	1.22435	0.233043	5.25378	1.49006e-07
WBGene00016903	2020-03-04	C53D5.2	9.08838	2.89105	2.91316	20.8199	21.043	14.1146	55.9775	14.8926	3.75875	WBGene00016903	11.8117	1.46397	0.630572	2.32165	0.0202516
WBGene00015759	C14C6.5	C14C6.5	112.696	76.1309	72.8291	225.731	243.367	288.806	757.905	261.656	2.89657	WBGene00015759	169.927	1.49006	0.246016	6.05677	1.38885e-09
WBGene00003090	lys-1	Y22F5A.4	1605.01	1432.99	1338.11	3186.54	3741.08	3155.15	10082.8	4376.12	2.30405	WBGene00003090	2409.81	1.19679	0.118184	10.1264	4.21747e-24
WBGene00008495	F01D5.5	F01D5.5	6.36187	0.963682	0	48.2145	72.2782	54.2868	174.78	7.32555	23.8589	WBGene00008495	30.3508	3.65726	0.575866	6.35087	2.14094e-10
WBGene00016912	clec-86	C54D1.2	2.72651	4.81841	0.971054	25.203	32.022	33.6578	90.8829	8.51598	10.672	WBGene00016912	16.5665	2.69549	0.599791	4.49405	6.98824e-06
WBGene00010125	dod-22	F55G11.5	0.908838	4.81841	3.88422	48.2145	51.2352	18.4575	117.907	9.61146	12.2673	WBGene00010125	21.2531	2.86541	0.599092	4.78293	1.72757e-06
WBGene00011979	sysm-1	T24B8.5	15.4502	9.63682	14.5658	58.0765	64.9589	95.5448	218.58	39.6529	5.51234	WBGene00011979	43.0389	2.24882	0.41925	5.36391	8.14389e-08
WBGene00009971	F53C11.1	F53C11.1	95.428	59.7483	56.3211	277.233	309.241	181.318	767.792	211.497	3.63027	WBGene00009971	163.215	1.78836	0.287822	6.21342	5.18437e-10
WBGene00007717	C25D7.5	C25D7.5	12.7237	5.78209	15.5369	72.3217	100.641	18.4575	191.42	34.0427	5.62293	WBGene00007717	37.5771	2.10061	0.545079	3.85377	0.000116311
WBGene00001786	gst-38	F35E8.8	7.2707	16.3826	4.85527	38.3524	71.3633	20.629	130.345	28.5086	4.57212	WBGene00001786	26.4755	1.82759	0.560461	3.26087	0.00111073
WBGene00022848	ZK1055.7	ZK1055.7	123.602	104.078	133.034	281.616	254.346	238.862	774.825	360.714	2.14803	WBGene00022848	189.256	1.08119	0.208134	5.19469	2.05063e-07
WBGene00016783	irg-2	C49G7.5	4.54419	2.89105	6.79738	35.0651	29.2773	6.51442	70.8567	14.2326	4.97848	WBGene00016783	14.1816	1.74949	0.642126	2.72452	0.00643947
WBGene00008634	F10A3.4	F10A3.4	27.2651	16.3826	15.5369	149.027	202.196	106.402	457.625	59.1846	7.73216	WBGene00008634	86.1349	2.76492	0.362036	7.63713	2.22123e-14
WBGene00001772	gst-24	F37B1.1	1.81768	3.85473	2.91316	78.8964	70.4484	78.1731	227.518	8.58557	26.5	WBGene00001772	39.3506	4.07665	0.498646	8.17545	2.94757e-16
WBGene00003702	nhr-112	Y70C5C.6	14.5414	6.74577	11.6526	42.7356	43.9159	34.7436	121.395	32.9398	3.68536	WBGene00003702	25.7225	1.6594	0.482141	3.44172	0.000578022
WBGene00018760	irg-3	F53E10.4	59.9833	55.8935	58.2632	89.8542	121.684	138.974	350.512	174.14	2.01282	WBGene00018760	87.442	0.97003	0.29203	3.32168	0.000894779
WBGene00008577	F08G2.5	F08G2.5	2.72651	3.85473	5.82632	33.9693	43.9159	19.5433	97.4284	12.4076	7.85234	WBGene00008577	18.306	2.41987	0.579186	4.17806	2.9401e-05
WBGene00003771	nlp-33	T19C4.7	59.0745	66.494	48.5527	519.401	639.525	187.832	1346.76	174.121	7.7346	WBGene00003771	253.48	2.7889	0.343144	8.12747	4.38332e-16
WBGene00019215	H20E11.3	H20E11.3	27.2651	27.9468	14.5658	56.9807	67.7036	31.4864	156.171	69.7777	2.23812	WBGene00019215	37.6581	1.04963	0.447304	2.34656	0.0189475
WBGene00007506	fbxc-58	C10C5.2	3.63535	10.6005	5.82632	49.3103	52.1501	9.77163	111.232	20.0622	5.54436	WBGene00007506	21.8824	1.9636	0.604943	3.24593	0.00117068
WBGene00015574	irg-1	C07G3.2	2.72651	4.81841	0.971054	60.2681	81.4274	9.77163	151.467	8.51598	17.7862	WBGene00015574	26.6638	3.11908	0.633868	4.92071	8.6233e-07
WBGene00000103	akt-2	F28H6.1	83.6131	66.494	76.7133	133.686	163.77	160.689	458.144	226.82	2.01985	WBGene00000103	114.161	0.985077	0.252472	3.90173	9.55066e-05
WBGene00020658	argn-1	T21F4.1	212.668	204.301	165.079	659.662	612.078	492.925	1764.66	582.048	3.03182	WBGene00020658	391.119	1.57592	0.182402	8.63983	5.62962e-18
WBGene00008492	F01D5.1	F01D5.1	8.17954	2.89105	2.91316	41.6398	54.8948	46.6867	143.221	13.9838	10.242	WBGene00008492	26.2008	2.84703	0.526793	5.40445	6.5009e-08
WBGene00010658	K08D8.4	K08D8.4	23.6298	30.8378	19.4211	96.4289	99.7256	61.887	258.042	73.8887	3.4923	WBGene00010658	55.3217	1.68636	0.373157	4.51918	6.20809e-06
WBGene00010470	cdr-4	K01D12.11	99.9722	77.0946	90.308	283.808	394.328	284.463	962.599	267.375	3.60019	WBGene00010470	204.996	1.80511	0.228845	7.88791	3.07297e-15
WBGene00016943	acdh-1	C55B7.4	9586.42	9741.86	9318.23	20662.1	21576.4	16267.6	58506.1	28646.5	2.04235	WBGene00016943	14525.4	1.02411	0.116055	8.82432	1.10129e-18
WBGene00000169	aqp-1	F32A5.5	202.671	185.027	196.153	385.716	459.287	396.294	1241.3	583.851	2.12605	WBGene00000169	304.191	1.07491	0.170408	6.30786	2.82926e-10
WBGene00000783	cpr-3	T10H4.12	94.5192	62.6393	59.2343	140.26	178.408	125.945	444.614	216.393	2.05466	WBGene00000783	110.168	0.999085	0.28917	3.45501	0.000550282
WBGene00004801	sir-2.2	F46G10.7	76.3424	71.3125	59.2343	163.272	190.302	98.8021	452.376	206.889	2.18656	WBGene00004801	109.878	1.08213	0.303298	3.56789	0.000359864
WBGene00010050	F54D5.4	F54D5.4	420.792	344.998	345.695	908.404	1130.83	737.215	2776.45	1111.49	2.49797	WBGene00010050	647.99	1.30221	0.179116	7.27021	3.58923e-13
WBGene00008336	C55A6.7	C55A6.7	9.08838	7.70946	13.5948	66.8428	73.1931	30.4006	170.437	30.3926	5.60783	WBGene00008336	33.4715	2.19143	0.486187	4.50737	6.56347e-06
WBGene00044073	tag-244	C34H4.3	14.5414	21.201	14.5658	40.544	73.1931	52.1154	165.852	50.3082	3.29673	WBGene00044073	36.0268	1.56657	0.434098	3.6088	0.000307613
WBGene00008988	F20G2.5	F20G2.5	1.81768	0.963682	0	4.38313	12.8088	8.68589	25.8778	2.78136	9.30403	WBGene00008988	4.77653	1.71786	0.744845	2.30634	0.0210919
WBGene00010128	F55G11.8	F55G11.8	20.9033	19.2736	7.76843	56.9807	100.641	34.7436	192.365	47.9453	4.01217	WBGene00010128	40.0517	1.76353	0.488805	3.60784	0.000308763
WBGene00001250	elt-2	C33D3.1	94.5192	92.5135	88.3659	175.325	211.345	176.975	563.646	275.399	2.04665	WBGene00001250	139.841	1.01033	0.227656	4.43795	9.08179e-06
WBGene00003480	klf-3	F54H5.4	52.7126	37.5836	29.1316	100.812	96.066	86.8589	283.737	119.428	2.3758	WBGene00003480	67.1941	1.18158	0.333166	3.54654	0.000390328
WBGene00007867	C32H11.4	C32H11.4	12.7237	3.85473	10.6816	56.9807	44.8308	21.7147	123.526	27.2601	4.5314	WBGene00007867	25.1311	1.83899	0.542149	3.39204	0.000693734
WBGene00001754	gst-6	F11G11.3	27.2651	16.3826	33.0158	161.08	151.876	84.6875	397.643	76.6636	5.18686	WBGene00001754	79.0512	2.2218	0.369066	6.02006	1.74358e-09
WBGene00016788	C49G7.10	C49G7.10	34.5358	20.2373	21.3632	58.0765	113.449	36.9151	208.441	76.1364	2.73773	WBGene00016788	47.4295	1.30734	0.454535	2.8762	0.00402493
WBGene00007153	clec-41	B0365.6	538.032	478.95	507.861	1699.56	1806.04	2087.87	5593.47	1524.84	3.66823	WBGene00007153	1186.39	1.86136	0.126609	14.7016	6.29225e-49
WBGene00010659	K08D8.5	K08D8.5	29.9917	31.8015	27.1895	89.8542	88.7467	57.5441	236.145	88.9827	2.65383	WBGene00010659	54.1879	1.32428	0.357796	3.70121	0.000214577
WBGene00018210	F39G3.5	F39G3.5	34.5358	27.9468	21.3632	69.0344	53.065	49.9439	172.043	83.8458	2.0519	WBGene00018210	42.6482	0.959715	0.38842	2.47082	0.0134804
WBGene00003766	nlp-28	B0213.3	88.1573	60.712	83.5106	163.272	173.834	147.66	484.766	232.38	2.08609	WBGene00003766	119.524	1.02896	0.256722	4.00809	6.12128e-05
WBGene00021873	clec-82	Y54G2A.8	0.908838	0	0	8.76627	7.31931	5.42868	21.5143	0.908838	23.6723	WBGene00021873	3.73718	1.89418	0.75244	2.51738	0.0118232
WBGene00003765	nlp-27	B0213.2	200.853	101.187	131.092	559.945	629.461	454.924	1644.33	433.132	3.79637	WBGene00003765	346.244	1.87289	0.240987	7.77175	7.74102e-15
WBGene00016958	ilys-4	C55F2.2	20.9033	13.4915	9.71054	53.6934	47.5755	34.7436	136.013	44.1054	3.08381	WBGene00016958	30.0196	1.4478	0.464135	3.11934	0.00181257
WBGene00001674	gpa-12	F18G5.3	19.0856	12.5279	11.6526	89.8542	101.555	41.258	232.668	43.2661	5.3776	WBGene00001674	45.989	2.18819	0.445381	4.91307	8.9662e-07
WBGene00009096	fipr-1	F23H12.8	9.08838	4.81841	1.94211	184.092	150.961	112.917	447.969	15.8489	28.265	WBGene00009096	77.303	4.3479	0.429568	10.1216	4.43265e-24
WBGene00015052	clec-52	B0218.8	44.5331	53.0025	48.5527	275.042	247.027	262.748	784.817	146.088	5.37221	WBGene00015052	155.151	2.3672	0.230798	10.2566	1.10544e-24
WBGene00000238	bar-1	C54D1.6	70.8894	63.603	44.6685	201.624	193.047	123.774	518.445	179.161	2.89374	WBGene00000238	116.268	1.47017	0.296935	4.95117	7.37689e-07
WBGene00008628	ttr-21	F09F3.6	3.63535	1.92736	3.88422	67.9386	65.8738	42.3437	176.156	9.44693	18.6469	WBGene00008628	30.9338	3.57141	0.525005	6.80263	1.02727e-11
WBGene00000253	bli-3	F56C11.1	107.243	136.843	158.282	341.884	331.199	212.804	885.888	402.368	2.20169	WBGene00000253	214.709	1.10868	0.246798	4.49226	7.04721e-06
WBGene00019090	F59A7.2	F59A7.2	0.908838	0	0	27.3946	65.8738	15.2003	108.469	0.908838	119.349	WBGene00019090	18.2296	3.99696	0.688553	5.80486	6.44197e-09
WBGene00009738	hecw-1	F45H7.6	8.17954	5.78209	8.73949	48.2145	43.9159	24.9719	117.102	22.7011	5.15844	WBGene00009738	23.3006	2.03962	0.515728	3.95484	7.65861e-05
WBGene00018470	F45E4.5	F45E4.5	12.7237	8.67314	10.6816	52.5976	69.5335	23.8862	146.017	32.0785	4.55188	WBGene00018470	29.6826	1.90504	0.502634	3.79012	0.000150574
WBGene00006923	vhp-1	F08B1.1	174.497	179.245	211.69	459.133	440.074	268.177	1167.38	565.432	2.06459	WBGene00006923	288.803	1.02215	0.228352	4.47619	7.59876e-06
WBGene00009090	fipr-3	F23D12.6	3.63535	0	0	31.7777	48.4904	7.60016	87.8683	3.63535	24.1705	WBGene00009090	15.2506	2.91262	0.701766	4.15041	3.31883e-05
WBGene00010124	F55G11.4	F55G11.4	31.8093	26.0194	12.6237	191.762	197.621	184.575	573.959	70.4524	8.14675	WBGene00010124	107.402	2.87899	0.317862	9.05737	1.33638e-19
WBGene00015303	rga-6	C01F4.2	5.45303	7.70946	5.82632	20.8199	24.7027	14.1146	59.6371	18.9888	3.14065	WBGene00015303	13.1043	1.34031	0.588096	2.27907	0.0226629
WBGene00008244	fipr-11	C50H2.10	1.81768	0	0	29.5862	44.8308	7.60016	82.0171	1.81768	45.122	WBGene00008244	13.9725	3.29231	0.703777	4.67806	2.89597e-06
WBGene00001170	egl-1	F23B12.9	6.36187	2.89105	11.6526	40.544	16.4685	35.8293	92.8418	20.9056	4.44101	WBGene00001170	18.9579	1.74561	0.583251	2.99289	0.00276348
WBGene00044174	fipr-5	C12D8.18	4.54419	0	1.94211	40.544	31.1071	16.2861	87.9371	6.4863	13.5574	WBGene00044174	15.7372	2.74997	0.648043	4.24349	2.20065e-05
WBGene00000903	daf-7	B0412.2	4.54419	1.92736	0.971054	23.0115	32.022	14.1146	69.148	7.44261	9.29083	WBGene00000903	12.7651	2.37632	0.646748	3.67426	0.000238541
WBGene00019212	zmp-2	H19M22.3	4.54419	2.89105	5.82632	32.8735	20.1281	4.34295	57.3446	13.2616	4.32412	WBGene00019212	11.7677	1.52987	0.667931	2.29046	0.0219947
WBGene00010790	sodh-1	K12G11.3	62.7098	68.4214	88.3659	393.386	308.326	349.607	1051.32	219.497	4.78967	WBGene00010790	211.803	2.21011	0.221767	9.96591	2.14906e-23
WBGene00044175	fipr-9	C12D8.19	0	1.92736	0	29.5862	38.4264	26.0577	94.0702	1.92736	48.8077	WBGene00044175	15.9996	3.75056	0.66247	5.66149	1.50067e-08
WBGene00003767	nlp-29	B0213.4	20.9033	5.78209	25.2474	100.812	138.152	48.8582	287.822	51.9328	5.54221	WBGene00003767	56.6258	2.18599	0.478977	4.56388	5.02162e-06
WBGene00003999	pgp-5	C05A9.1	49.9861	53.0025	61.1764	369.279	336.688	84.6875	790.655	164.165	4.81622	WBGene00003999	159.137	2.09866	0.395809	5.30222	1.14403e-07
WBGene00001692	grd-3	W05E7.1	386.256	312.233	314.622	1476.02	1531.57	1321.34	4328.93	1013.11	4.27291	WBGene00001692	890.34	2.07682	0.13839	15.007	6.60466e-51
WBGene00003769	nlp-31	B0213.6	15.4502	24.092	26.2185	105.195	127.173	60.8013	293.17	65.7608	4.45812	WBGene00003769	59.8217	2.00063	0.393486	5.08437	3.68854e-07
WBGene00008245	fipr-10	C50H2.12	0	0	1.94211	42.7356	65.8738	36.9151	145.524	1.94211	74.9312	WBGene00008245	24.5778	4.37765	0.630918	6.93853	3.96196e-12
WBGene00007543	fipr-7	C12D8.16	0	0	0.971054	29.5862	57.6396	24.9719	112.198	0.971054	115.542	WBGene00007543	18.8615	4.19443	0.67092	6.25176	4.05854e-10
WBGene00018731	F53A9.8	F53A9.8	22.721	49.1478	62.1475	117.249	157.365	95.5448	370.159	134.016	2.76205	WBGene00018731	84.0292	1.37436	0.37105	3.70396	0.00021226
WBGene00008233	C50F4.8	C50F4.8	26.3563	22.1647	21.3632	87.6627	93.3212	26.0577	207.042	69.8842	2.96264	WBGene00008233	46.1543	1.40148	0.463351	3.02466	0.00248915
WBGene00009097	fipr-2	F23H12.9	12.7237	8.67314	2.91316	193.954	314.73	133.546	642.23	24.31	26.4183	WBGene00009097	111.09	4.29719	0.41971	10.2385	1.33329e-24
WBGene00009226	cyp-37B1	F28G4.1	0	0	1.94211	12.0536	15.5535	7.60016	35.2073	1.94211	18.1284	WBGene00009226	6.19157	2.24577	0.738819	3.03967	0.00236839
WBGene00007395	dcar-1	C06H5.7	59.9833	100.223	76.7133	234.498	255.261	171.546	661.305	236.919	2.79127	WBGene00007395	149.704	1.43388	0.27003	5.31008	1.09577e-07
WBGene00018005	nlp-62	F33D11.8	0.908838	0	0	13.1494	8.23423	6.51442	27.898	0.908838	30.6964	WBGene00018005	4.80115	2.21738	0.74921	2.95963	0.00308013
WBGene00004987	spp-2	T08A9.12	72.707	64.5667	100.99	151.218	204.941	196.518	552.677	238.263	2.31961	WBGene00004987	131.823	1.17619	0.266591	4.41196	1.0244e-05

### Sheet: ELT-2-dependent genes
WormBase Gene ID	Public Name	Sequence Name	WT_1_htseq-count	WT_3_htseq-count	WT_2_htseq-count	npr-15_1_htseq-count	npr-15_2_htseq-count	npr-15_3_htseq-count	sum_nrp-15	Sum_WT	FC_npr-15/WT	Base mean	log2(FC)	StdErr	Wald-Stats	P-value
WBGene00008495	F01D5.5	F01D5.5	6.36187	0.963682	0	48.2145	72.2782	54.2868	174.78	7.32555	23.8589	30.3508	3.65726	0.575866	6.35087	2.14094e-10
WBGene00009431	dct-17	F35E12.7	8.17954	15.4189	0	100.812	97.8958	62.9727	261.681	23.5985	11.0889	47.5465	2.94331	0.533041	5.52173	3.35673e-08
WBGene00008492	F01D5.1	F01D5.1	8.17954	2.89105	2.91316	41.6398	54.8948	46.6867	143.221	13.9838	10.242	26.2008	2.84703	0.526793	5.40445	6.5009e-08
WBGene00010124	F55G11.4	F55G11.4	31.8093	26.0194	12.6237	191.762	197.621	184.575	573.959	70.4524	8.14675	107.402	2.87899	0.317862	9.05737	1.33638e-19
WBGene00022644	dod-19	ZK6.10	367.171	363.308	299.085	2635.36	3010.07	1330.03	6975.45	1029.56	6.77516	1334.17	2.69377	0.230825	11.6702	1.81039e-31
WBGene00018729	F53A9.6	F53A9.6	12.7237	21.201	14.5658	112.866	137.237	61.887	311.99	48.4905	6.43403	60.0801	2.47332	0.407118	6.0752	1.23837e-09
WBGene00010790	sodh-1	K12G11.3	62.7098	68.4214	88.3659	393.386	308.326	349.607	1051.32	219.497	4.78967	211.803	2.21011	0.221767	9.96591	2.14906e-23
WBGene00007867	C32H11.4	C32H11.4	12.7237	3.85473	10.6816	56.9807	44.8308	21.7147	123.526	27.2601	4.5314	25.1311	1.83899	0.542149	3.39204	0.000693734
WBGene00009429	irg-5	F35E12.5	108.152	60.712	52.4369	314.49	387.924	231.262	933.675	221.301	4.21904	192.496	1.99229	0.295012	6.75326
WBGene00010128	F55G11.8	F55G11.8	20.9033	19.2736	7.76843	56.9807	100.641	34.7436	192.365	47.9453	4.01217	40.0517	1.76353	0.488805	3.60784	0.000308763
WBGene00007807	C29F3.7	C29F3.7	277.196	230.32	185.471	991.684	1154.62	501.61	2647.92	692.987	3.82102	556.817	1.87513	0.25856	7.2522	4.1007e-13
WBGene00007153	clec-41	B0365.6	538.032	478.95	507.861	1699.56	1806.04	2087.87	5593.47	1524.84	3.66823	1186.39	1.86136	0.126609	14.7016	6.29e-49
WBGene00022645	ZK6.11	ZK6.11	856.125	752.636	704.014	2801.92	3574.57	1563.46	7939.95	2312.78	3.43308	1708.79	1.74001	0.222172	7.83181	4.80904e-15
WBGene00015933	C17H12.8	C17H12.8	64.5275	59.7483	62.1475	231.21	285.453	120.517	637.18	186.423	3.41792	137.267	1.69355	0.314189	5.39023	7.03663e-08
WBGene00003096	lys-7	C02A12.4	289.01	315.124	220.429	727.6	693.505	1334.37	2755.48	824.564	3.34174	596.673	1.69449	0.239967	7.06135	1.64888e-12
WBGene00020579	T19D12.4	T19D12.4	171.77	119.497	130.121	468.995	447.393	257.32	1173.71	421.388	2.78534	265.849	1.43424	0.253915	5.64853	1.61826e-08
WBGene00010659	K08D8.5	K08D8.5	29.9917	31.8015	27.1895	89.8542	88.7467	57.5441	236.145	88.9827	2.65383	54.1879	1.32428	0.357796	3.70121	0.000214577
WBGene00010050	F54D5.4	F54D5.4	420.792	344.998	345.695	908.404	1130.83	737.215	2776.45	1111.49	2.49797	647.99	1.30221	0.179116	7.27021	3.58923e-13
WBGene00016769	C49C8.5	C49C8.5	180.859	111.787	170.906	438.313	468.436	248.634	1155.38	463.551	2.49246	269.822	1.2753	0.266256	4.78974	1.66995e-06
WBGene00018237	irg-7	F40F4.6	2593.82	3096.31	2806.35	8324.67	7916.75	4291.92	20533.3	8496.48	2.41669	4838.3	1.25153	0.194284	6.44176	1.18093e-10
WBGene00003090	lys-1	Y22F5A.4	1605.01	1432.99	1338.11	3186.54	3741.08	3155.15	10082.8	4376.12	2.30405	2409.81	1.19679	0.118184	10.1264	4.21747e-24
WBGene00001761	gst-13	T26C5.1	173.588	132.024	128.179	339.693	375.115	247.548	962.356	433.792	2.21847	232.691	1.1228	0.22769	4.93125	8.17053e-07
WBGene00004801	sir-2.2	F46G10.7	76.3424	71.3125	59.2343	163.272	190.302	98.8021	452.376	206.889	2.18656	109.878	1.08213	0.303298	3.56789	0.000359864
WBGene00000169	aqp-1	F32A5.5	202.671	185.027	196.153	385.716	459.287	396.294	1241.3	583.851	2.12605	304.191	1.07491	0.170408	6.30786	2.82926e-10
WBGene00019298	pnp-1	K02D7.1	388.983	391.255	365.116	814.167	895.701	661.214	2371.08	1145.35	2.07017	586.073	1.03924	0.154764	6.71497	1.88099e-11
WBGene00006923	vhp-1	F08B1.1	174.497	179.245	211.69	459.133	440.074	268.177	1167.38	565.432	2.06459	288.803	1.02215	0.228352	4.47619	7.59876e-06
WBGene00000776	cpl-1	T03E6.7	21732.1	22684.1	20501.9	38138.7	39218.7	53543.1	130901	64918.1	2.0164	32636.4	1.00393	0.131885	7.61218	2.69506e-14
WBGene00018760	irg-3	F53E10.4	59.9833	55.8935	58.2632	89.8542	121.684	138.974	350.512	174.14	2.01282	87.442	0.97003	0.29203	3.32168	0.000894779
WBGene00003771	nlp-33	T19C4.7	59.0745	66.494	48.5527	519.401	639.525	187.832	1346.76	174.121	7.7346	253.48	2.7889	0.343144	8.12747	4.38332e-16
WBGene00003766	nlp-28	B0213.3	88.1573	60.712	83.5106	163.272	173.834	147.66	484.766	232.38	2.08609	119.524	1.02896	0.256722	4.00809	6.12128e-05
WBGene00003769	nlp-31	B0213.6	15.4502	24.092	26.2185	105.195	127.173	60.8013	293.17	65.7608	4.45812	59.8217	2.00063	0.393486	5.08437	3.68854e-07
WBGene00003765	nlp-27	B0213.2	200.853	101.187	131.092	559.945	629.461	454.924	1644.33	433.132	3.79637	346.244	1.87289	0.240987	7.77175	7.74102e-15
WBGene00003767	nlp-29	B0213.4	20.9033	5.78209	25.2474	100.812	138.152	48.8582	287.822	51.9328	5.54221	56.6258	2.18599	0.478977	4.56388	5.02162e-06
WBGene00016912	clec-86	C54D1.2	2.72651	4.81841	0.971054	25.203	32.022	33.6578	90.8829	8.51598	10.672	16.5665	2.69549	0.599791	4.49405	6.98824e-06
WBGene00016424	C34H4.1	C34H4.1	9.99722	9.63682	4.85527	173.134	220.494	65.1442	458.772	24.4893	18.7336	80.5436	3.77394	0.457268	8.25324	1.54163e-16

### Sheet: PMK-1-dependent genes
WormBase Gene ID	Public Name	Sequence Name	WT_1_htseq-count	WT_3_htseq-count_2	WT_2_htseq-count_2	npr-15_1_htseq-count_2	npr-15_2_htseq-count_2	npr-15_3_htseq-count_2	sum_nrp-15	Sum_WT	FC_npr-15/WT	Base mean	log2(FC)	StdErr	Wald-Stats	P-value
WBGene00008495	F01D5.5	F01D5.5	6.36187	0.963682	0	48.2145	72.2782	54.2868	174.78	7.32555	23.8589	30.3508	3.65726	0.575866	6.35087	2.14094e-10
WBGene00016424	C34H4.1	C34H4.1	9.99722	9.63682	4.85527	173.134	220.494	65.1442	458.772	24.4893	18.7336	80.5436	3.77394	0.457268	8.25324	1.54163e-16
WBGene00016912	clec-86	C54D1.2	2.72651	4.81841	0.971054	25.203	32.022	33.6578	90.8829	8.51598	10.672	16.5665	2.69549	0.599791	4.49405	6.98824e-06
WBGene00008492	F01D5.1	F01D5.1	8.17954	2.89105	2.91316	41.6398	54.8948	46.6867	143.221	13.9838	10.242	26.2008	2.84703	0.526793	5.40445	6.5009e-08
WBGene00010124	F55G11.4	F55G11.4	31.8093	26.0194	12.6237	191.762	197.621	184.575	573.959	70.4524	8.14675	107.402	2.87899	0.317862	9.05737	1.33638e-19
WBGene00011979	sysm-1	T24B8.5	15.4502	9.63682	14.5658	58.0765	64.9589	95.5448	218.58	39.6529	5.51234	43.0389	2.24882	0.41925	5.36391	8.14389e-08
WBGene00001692	grd-3	W05E7.1	386.256	312.233	314.622	1476.02	1531.57	1321.34	4328.93	1013.11	4.27291	890.34	2.07682	0.13839	15.007	6.60466e-51
WBGene00009429	irg-5	F35E12.5	108.152	60.712	52.4369	314.49	387.924	231.262	933.675	221.301	4.21904	192.496	1.99229	0.295012	6.75326	1.4456e-11
WBGene00007153	clec-41	B0365.6	538.032	478.95	507.861	1699.56	1806.04	2087.87	5593.47	1524.84	3.66823	1186.39	1.86136	0.126609	14.7016	6.29225e-49
WBGene00010658	K08D8.4	K08D8.4	23.6298	30.8378	19.4211	96.4289	99.7256	61.887	258.042	73.8887	3.4923	55.3217	1.68636	0.373157	4.51918	6.20809e-06
WBGene00015933	C17H12.8	C17H12.8	64.5275	59.7483	62.1475	231.21	285.453	120.517	637.18	186.423	3.41792	137.267	1.69355	0.314189	5.39023	7.03663e-08
WBGene00009430	F35E12.6	F35E12.6	468.052	443.294	387.451	1382.88	1750.23	1150.88	4283.99	1298.8	3.29843	930.464	1.7005	0.167712	10.1394	3.69292e-24
WBGene00044073	tag-244	C34H4.3	14.5414	21.201	14.5658	40.544	73.1931	52.1154	165.852	50.3082	3.29673	36.0268	1.56657	0.434098	3.6088	0.00030761
WBGene00015759	C14C6.5	C14C6.5	112.696	76.1309	72.8291	225.731	243.367	288.806	757.905	261.656	2.89657	169.927	1.49006	0.246016	6.05677	1.38885e-09
WBGene00010659	K08D8.5	K08D8.5	29.9917	31.8015	27.1895	89.8542	88.7467	57.5441	236.145	88.9827	2.65383	54.1879	1.32428	0.357796	3.70121	0.000214577
WBGene00010050	F54D5.4	F54D5.4	420.792	344.998	345.695	908.404	1130.83	737.215	2776.45	1111.49	2.49797	647.99	1.30221	0.179116	7.27021	3.58923e-13
WBGene00016769	C49C8.5	C49C8.5	180.859	111.787	170.906	438.313	468.436	248.634	1155.38	463.551	2.49246	269.822	1.2753	0.266256	4.78974	1.66995e-06
WBGene00018237	irg-7	F40F4.6	2593.82	3096.31	2806.35	8324.67	7916.75	4291.92	20533.3	8496.48	2.41669	4838.3	1.25153	0.194284	6.44176	1.18093e-10
WBGene00003090	lys-1	Y22F5A.4	1605.01	1432.99	1338.11	3186.54	3741.08	3155.15	10082.8	4376.12	2.30405	2409.81	1.19679	0.118184	10.1264	4.21747e-24
WBGene00016943	acdh-1	C55B7.4	9586.42	9741.86	9318.23	20662.1	21576.4	16267.6	58506.1	28646.5	2.04235	14525.4	1.02411	0.116055	8.82432	1.10129e-18
WBGene00018760	irg-3	F53E10.4	59.9833	55.8935	58.2632	89.8542	121.684	138.974	350.512	174.14	2.01282	87.442	0.97003	0.29203	3.32168	0.000894779

### Sheet: DAF-16-dependent genes
WormBase Gene ID	Public Name	Sequence Name	WT_1_htseq-count	WT_3_htseq-count	WT_2_htseq-count	npr-15_1_htseq-count	npr-15_2_htseq-count	npr-15_3_htseq-count	sum_nrp-15	Sum_WT	FC_npr-15/WT	Base mean	log2(FC)	StdErr	Wald-Stats	P-value
WBGene00015574	irg-1	C07G3.2	2.72651	4.81841	0.971054	60.2681	81.4274	9.77163	151.467	8.51598	17.7862	26.6638	3.11908	0.633868	4.92071	8.6233e-07
WBGene00007440	C08E8.4	C08E8.4	0.908838	0	1.94211	13.1494	10.979	3.25721	27.3856	2.85095	9.60579	5.03942	1.74079	0.745101	2.33631	0.0194748
WBGene00012101	zip-10	T27F2.4	0	5.78209	3.88422	25.203	29.2773	9.77163	64.2519	9.66631	6.647	12.3197	1.93226	0.678701	2.84699	0.00441347
WBGene00008336	C55A6.7	C55A6.7	9.08838	7.70946	13.5948	66.8428	73.1931	30.4006	170.437	30.3926	5.60783	33.4715	2.19143	0.486187	4.50737	6.56347e-06
WBGene00010790	sodh-1	K12G11.3	62.7098	68.4214	88.3659	393.386	308.326	349.607	1051.32	219.497	4.78967	211.803	2.21011	0.221767	9.96591	2.14906e-23
WBGene00007867	C32H11.4	C32H11.4	12.7237	3.85473	10.6816	56.9807	44.8308	21.7147	123.526	27.2601	4.5314	25.1311	1.83899	0.542149	3.39204	0.000693734
WBGene00010470	cdr-4	K01D12.11	99.9722	77.0946	90.308	283.808	394.328	284.463	962.599	267.375	3.60019	204.996	1.80511	0.228845	7.88791	3.07297e-15
WBGene00004809	skr-3	F44G3.6	120.875	133.952	144.687	486.528	593.779	320.292	1400.6	399.514	3.50576	300.019	1.766	0.235142	7.51037	5.89593e-14
WBGene00022645	ZK6.11	ZK6.11	856.125	752.636	704.014	2801.92	3574.57	1563.46	7939.95	2312.78	3.43308	1708.79	1.74001	0.222172	7.83181	4.80904e-15
WBGene00020579	T19D12.4	T19D12.4	171.77	119.497	130.121	468.995	447.393	257.32	1173.71	421.388	2.78534	265.849	1.43424	0.253915	5.64853	1.61826e-08
WBGene00018731	F53A9.8	F53A9.8	22.721	49.1478	62.1475	117.249	157.365	95.5448	370.159	134.016	2.76205	84.0292	1.37436	0.37105	3.70396	0.00021226
WBGene00004987	spp-2	T08A9.12	72.707	64.5667	100.99	151.218	204.941	196.518	552.677	238.263	2.31961	131.823	1.17619	0.266591	4.41196	1.0244e-05
WBGene00000169	aqp-1	F32A5.5	202.671	185.027	196.153	385.716	459.287	396.294	1241.3	583.851	2.12605	304.191	1.07491	0.170408	6.30786
WBGene00003766	nlp-28	B0213.3	88.1573	60.712	83.5106	163.272	173.834	147.66	484.766	232.38	2.08609	119.524	1.02896	0.256722	4.00809	6.12128e-05

### Sheet: HLH-30-dependent genes
WormBase Gene ID	Public Name	Sequence Name	WT_1_htseq-count	WT_3_htseq-count	WT_2_htseq-count	npr-15_1_htseq-count	npr-15_2_htseq-count	npr-15_3_htseq-count	sum_nrp-15	Sum_WT	FC_npr-15/WT	Base mean	log2(FC)	StdErr	Wald-Stats	P-value
WBGene00010790	sodh-1	K12G11.3	62.7098	68.4214	88.3659	393.386	308.326	349.607	1051.32	219.497	4.78967	211.803	2.21011	0.221767	9.96591	2.14906e-23
WBGene00003096	lys-7	C02A12.4	289.01	315.124	220.429	727.6	693.505	1334.37	2755.48	824.564	3.34174	596.673	1.69449	0.239967	7.06135	1.64888e-12
WBGene00017262	F08F3.4	F08F3.4	188.129	169.608	109.729	545.7	549.863	351.779	1447.34	467.467	3.09614	319.135	1.58656	0.242614	6.53946	6.17406e-11
WBGene00020658	argn-1	T21F4.1	212.668	204.301	165.079	659.662	612.078	492.925	1764.66	582.048	3.03182	391.119	1.57592	0.182402	8.63983	5.62962e-18
WBGene00008233	C50F4.8	C50F4.8	26.3563	22.1647	21.3632	87.6627	93.3212	26.0577	207.042	69.8842	2.96264	46.1543	1.40148	0.463351	3.02466	0.00248915
WBGene00018731	F53A9.8	F53A9.8	22.721	49.1478	62.1475	117.249	157.365	95.5448	370.159	134.016	2.76205	84.0292	1.37436	0.37105	3.70396	0.00021226
WBGene00019298	pnp-1	K02D7.1	388.983	391.255	365.116	814.167	895.701	661.214	2371.08	1145.35	2.07017	586.073	1.03924	0.154764	6.71497	1.88099e-11
