## Supplementary Figures and Tables for "Neuronal NPR-15 modulates molecular and behavioral immune responses via the amphid sensory neuron-intestinal axis in *C. elegans*": Table S5.xlsx

### Sheet: RNAi on WT
Table S5. Gene inactivations in WT and exposed to S. aureus infection for aversion behavior
Sequence	Gene	Mean lawn occupancy (%)	Std Error	Rep2
WT		10.55	4.19	6
upregulated Immune Genes in npr-15(tm12539) indepenent of daf-16, elt-2, hlh-30, pmk-1)
C10C5.2	fbxc-58	7.33	1.41421	3
F18G5.3	gpa-12	0.72	0.86267	3
F10A3.4	F10A3.4	9.13	3.49311	3
F09F3.6	ttr-21	9.965	2.31224	3
F13A7.11	F13A7.11	4.22	5.81242	3
C25D7.5	C25D7.5	7.465	5.84777	3
R09B5.9	cnc-4	9.13	3.49311	3
F20G2.5	F20G2.5	11.665	4.7164	3
C17H12.6	C17H12.6	10.83	3.53553	3
F23B12.9	egl-1	9.165	1.18087	3
F08G2.5	F08G2.5	8.165	2.59508	3
C25D7.5	C25D7.5	8.165	9.66615	3
Y47H9C.1	Y47H9C.1	12.63	8.44285	3
Y18D0A.23	Y18D0A.23	10.83	3.53553	3
C08E8.4	C08E8.4	6.72	9.34795	3
C32H11.4	C32H11.4	13.3	2.40416	3
F09B9.1	oac-14	9.13	3.49311	3
M04G12.2	cpz-2	27.5	17.6777	3
F14F11.2	nlp-55	11.83	2.12132	3
F53A9.8	F53A9.8	11.665	2.35467	3
Y43C5.A	Y43C5.A	22.83	10.1399	3
Intestinal expressed-neuropeptide genes that are upregulated in npr-15(tm12539)
ins-6	ZK84.6	5.83	3.53553	3
ins-37	F08G2.6	2.555	3.45775	3
ins-18	T28B8.2	10.8	1.13137	3
ins-30	ZC334.2	9.13	3.49311	3
ins-26	ZC334.1	4.83	4.94975	3
nlp-43	C45G9.13	4.165	1.18087	3
nlp-14	D1009.4	4.995	2.35467	3
flp-20	E01H11.3	8.165	0.233345	3
flp-1	F23B2.5	9.165	1.18087	3
nlp-24	F35B12.7	6.665	2.35467	3
nlp-34	B0213.17	6.665	4.7164	3
nlp-18	F33A8.2	9.33	8.01859	3
ins-7	ZK1251.2	3.83	3.53553	3
nlp-16	T13A10.5	1.33	0	3
nlp-6	T23E7.4	5.83	1.1738	3
nlp-67	R11.2	5.83	3.53553	3
nlp-26	Y43F8C.2	5.055	6.99329	3
nlp-49	H05L03.3	4.33	0.947523	3
nlp-21	Y47D3B.2	5.83	1.1738	3
flp-18	Y48D7A.2	4.83	5.41644	3
nlp-33	T19C4.7	4.165	1.18087	3
nlp-8	D2005.2	6.495	0.233345	3
nlp-13	E03D2.1	3.165	2.59508	3
flp-21	C26F1.10	4.995	2.35467	3
nlp-9	E03D2.2	7.33	1.41421	3
nlp-29	B0213.4	1.22	1.56978	3
flp-25	K04H4.7	2.495	1.64756	3
nlp-31	B0213.6	10	7.07107	3
nlp-27	B0213.2	2.33	1.8809	3
nlp-15	CC4.2	5.83	1.1738	3
flp-10	T06C10.4	2.665	0.940452	3
nlp-28	B0213.3	1.665	0.940452	3

### Sheet: RNAi on npr-15(tm12539)
Table S5. Gene inactivations in WT and exposed to S. aureus infection for aversion behavior
Sequence	Gene	Mean lawn occupancy (%)	Std Error	Rep2
npr-15(tm12539)		64.7733	18.8716	6
upregulated Immune Genes in npr-15(tm12539) indepenent of daf-16, elt-2, hlh-30, pmk-1)
C10C5.2	fbxc-58	49.72	9.03682	3
F18G5.3	gpa-12	55.665	22.1537	3
F10A3.4	F10A3.4	56.83	18.6252	3
F09F3.6	ttr-21	54.995	20.7394	3
F13A7.11	F13A7.11	56.83	18.6252	3
C25D7.5	C25D7.5	53.33	14.1421	3
R09B5.9	cnc-4	52.66	12.7279	3
F20G2.5	F20G2.5	44.665	6.13062	3
C17H12.6	C17H12.6	51.665	11.7875	3
F23B12.9	egl-1	50.33	14.6088	3
F08G2.5	F08G2.5	63	9.89949	3
C25D7.5	C25D7.5	76.33	4.24264	3
Y47H9C.1	Y47H9C.1	78.165	2.59508	3
Y18D0A.23	Y18D0A.23	70.995	14.6159	3
C08E8.4	C08E8.4	68.165	2.59508	3
C32H11.4	C32H11.4	71.495	2.59508	3
F09B9.1	oac-14	69.83	0.240416	3
M04G12.2	cpz-2	66.495	4.47599	3
F14F11.2	nlp-55	75.665	8.01152	3
F53A9.8	F53A9.8	71.33	11.3137	3
Y43C5.A	Y43C5.A	77.33	5.65685	3
Intestinal expressed-neuropeptide genes that are upregulated in npr-15(tm12539)
ins-6	ZK84.6	65.8333	5.89256	3
ins-37	F08G2.6	63.165	4.47599	3
ins-18	T28B8.2	74.83	7.31148	3
ins-30	ZC334.2	65.66	5.65685	3
ins-26	ZC334.1	59.995	4.7164	3
nlp-43	C45G9.13	67.33	19.799	3
nlp-14	D1009.4	73.83	7.77817	3
flp-20	E01H11.3	66.665	9.42573	3
flp-1	F23B2.5	60	14.1421	3
nlp-24	F35B12.7	60.83	17.6777	3
nlp-34	B0213.17	64.83	16.2635	3
nlp-18	F33A8.2	75.665	8.01152	3
ins-7	ZK1251.2	54.995	16.4968	3
nlp-16	T13A10.5	61.385	7.45998	3
nlp-6	T23E7.4	68.995	3.30219	3
nlp-67	R11.2	53.33	18.8515	3
nlp-26	Y43F8C.2	63.995	8.01152	3
nlp-49	H05L03.3	60.83	12.9683	3
nlp-21	Y47D3B.2	69.165	8.25194	3
flp-18	Y48D7A.2	69.16	10.6066	3
nlp-33	T19C4.7	50.83	10.6066	3
nlp-8	D2005.2	61.495	11.5471	3
nlp-13	E03D2.1	63.33	9.4328	3
flp-21	C26F1.10	65.83	3.53553	3
nlp-9	E03D2.2	59.16	3.53553	3
nlp-29	B0213.4	54.995	2.35467	3
flp-25	K04H4.7	49.165	15.323	3
nlp-31	B0213.6	56.83	16.2635	3
nlp-27	B0213.2	53.995	20.2728	3
nlp-15	CC4.2	62.33	8.48528	3
flp-10	T06C10.4	60.665	6.13062	3
nlp-28	B0213.3	52.495	12.9613	3
