## Supplementary Figures and Tables for "Neuronal NPR-15 modulates molecular and behavioral immune responses via the amphid sensory neuron-intestinal axis in *C. elegans*": Table S6.xlsx

### Sheet: Neuropeptide upreg_npr-15(tm
WormBase Gene ID	WormBase Gene ID	Public Name	Sequence Name	WT_1_htseq-count_2.tabular	WT_3_htseq-count_2.tabular	WT_2_htseq-count_2.tabular	npr-15_1_htseq-count_2	npr-15_2_htseq-count_2	npr-15_3_htseq-count_2	sum_nrp-15	Sum_WT	FC_npr-15/WT	Base mean	log2(FC)	StdErr	Wald-Stats	P-value	P-adj
WBGene00002089	WBGene00002089	ins-6	ZK84.6	0	0	0.971054	23.0115	17.3834	5.42868	45.8235	0.971054	47.1894	7.79909	2.79784	0.735004	3.80657	0.000140908	0.000578957
WBGene00002120	WBGene00002120	ins-37	F08G2.6	1.81768	0	0.971054	39.4482	42.086	17.3718	98.906	2.78873	35.4663	16.9491	3.57419	0.65437	5.46204	4.707e-08	4.5907e-07
WBGene00019734	WBGene00019734	nlp-64	M02E1.2	0.908838	0	0	13.1494	9.14914	9.77163	32.0702	0.908838	35.287	5.4965	2.43318	0.743931	3.2707	0.00107281	0.00340128
WBGene00002101	WBGene00002101	ins-18	T28B8.2	0.908838	0	0	3.28735	22.8729	4.34295	30.5031	0.908838	33.5628	5.23533	2.11783	0.75206	2.81604	0.00486191	0.0123477
WBGene00007219	WBGene00007219	nlp-38	C01A2.7	0.908838	0	1.94211	30.6819	29.2773	31.4864	91.4456	2.85095	32.0755	15.7161	3.54776	0.645383	5.49714	3.86005e-08	3.83174e-07
WBGene00018005	WBGene00018005	nlp-62	F33D11.8	0.908838	0	0	13.1494	8.23423	6.51442	27.898	0.908838	30.6964	4.80115	2.21738	0.74921	2.95963	0.00308013	0.00838921
WBGene00044006	WBGene00044006	nlp-82	H32K21.1	0	0	0.971054	13.1494	10.0641	2.17147	25.3849	0.971054	26.1416	4.39266	1.96677	0.752409	2.61396	0.00895002	0.0208239
WBGene00002113	WBGene00002113	ins-30	ZC334.2	0.908838	0	0	5.47892	7.31931	9.77163	22.5699	0.908838	24.8338	3.91312	1.94996	0.75227	2.5921	0.00953907	0.0219817
WBGene00002109	WBGene00002109	ins-26	ZC334.1	0.908838	0.963682	0	16.4368	18.2983	9.77163	44.5067	1.87252	23.7683	7.72986	2.68174	0.71723	3.73902	0.00018474	0.000735253
WBGene00003742	WBGene00003742	nlp-4	F59C6.6	0.908838	1.92736	0.971054	39.4482	43.001	5.42868	87.8779	3.80726	23.0817	15.2809	3.02584	0.684465	4.42074	9.83626e-06	5.54859e-05
WBGene00011586	WBGene00011586	flp-33	T07D10.6	3.63535	0.963682	0	47.1187	36.5966	14.1146	97.8298	4.59903	21.2718	17.0715	3.12166	0.657999	4.74417	2.09366e-06	1.40474e-05
WBGene00016684	WBGene00016684	nlp-43	C45G9.13	2.72651	0.963682	1.94211	33.9693	37.5115	20.629	92.1098	5.6323	16.3538	16.2903	3.06963	0.618566	4.96249	6.95957e-07	5.34016e-06
WBGene00003752	WBGene00003752	nlp-14	D1009.4	9.99722	3.85473	7.76843	127.111	97.8958	89.0304	314.037	21.6204	14.5251	55.9429	3.50943	0.421899	8.31817	8.93287e-17	3.1997e-15
WBGene00001457	WBGene00001457	flp-14	Y37D8A.15	9.08838	13.4915	12.6237	197.241	188.472	118.345	504.059	35.2036	14.3184	89.877	3.60021	0.362331	9.93627	2.89459e-23	2.0597e-21
WBGene00003739	WBGene00003739	nlp-1	C01C4.1	4.54419	1.92736	3.88422	46.0229	70.4484	24.9719	141.443	10.3558	13.6584	25.2998	3.08343	0.567036	5.4378	5.39426e-08	5.20341e-07
WBGene00018298	WBGene00018298	nlp-50	F41G3.1	0.908838	0	6.79738	42.7356	27.4474	30.4006	100.584	7.70622	13.0523	18.0483	2.75776	0.64236	4.29317	1.76141e-05	9.31647e-05
WBGene00001463	WBGene00001463	flp-20	E01H11.3	0.908838	3.85473	1.94211	26.2988	33.8518	27.1434	87.294	6.70567	13.0179	15.6666	2.86543	0.613364	4.67166	2.98771e-06	1.91706e-05
WBGene00001452	WBGene00001452	flp-9	C36H8.3	18.1768	5.78209	3.88422	136.973	135.407	81.4303	353.81	27.8431	12.7073	63.6089	3.27475	0.454578	7.20392	5.8504e-13	1.29838e-11
WBGene00001444	WBGene00001444	flp-1	F23B2.5	21.8121	1.92736	2.91316	118.345	108.875	104.231	331.45	26.6526	12.4359	59.6838	3.10367	0.521139	5.95555	2.59194e-09	3.26939e-08
WBGene00003762	WBGene00003762	nlp-24	F35B12.7	170.862	133.952	176.732	2063.36	2442.82	1267.05	5773.24	481.545	11.989	1042.46	3.50897	0.214933	16.3258	6.46656e-60	4.88626e-57
WBGene00015046	WBGene00015046	nlp-34	B0213.17	0.908838	2.89105	0.971054	13.1494	32.9369	10.8574	56.9437	4.77094	11.9355	10.2858	2.42731	0.687603	3.53011	0.000415395	0.00149887
WBGene00003756	WBGene00003756	nlp-18	F33A8.2	6.36187	3.85473	0	41.6398	49.4054	29.3149	120.36	10.2166	11.7808	21.7628	2.82317	0.59383	4.75417	1.99262e-06	1.34605e-05
WBGene00002090	WBGene00002090	ins-7	ZK1251.2	0	0	3.88422	8.76627	9.14914	26.0577	43.9731	3.88422	11.321	7.97622	2.00147	0.735642	2.72072	0.00651405	0.0158317
WBGene00013752	WBGene00013752	nlp-69	Y113G7A.15	1.81768	1.92736	0	16.4368	16.4685	8.68589	41.5911	3.74504	11.1056	7.55602	2.18819	0.711689	3.07464	0.00210756	0.00607387
WBGene00001462	WBGene00001462	flp-19	M79.4	3.63535	0.963682	2.91316	31.7777	33.8518	16.2861	81.9156	7.5122	10.9043	14.9046	2.63102	0.624081	4.21582	2.48867e-05	0.00012649
WBGene00003754	WBGene00003754	nlp-16	T13A10.5	7.2707	2.89105	0.971054	47.1187	47.5755	23.8862	118.58	11.1328	10.6514	21.6189	2.72769	0.588385	4.63589	3.55409e-06	2.2344e-05
WBGene00001450	WBGene00001450	flp-7	F49E10.3	5.45303	4.81841	0.971054	32.8735	53.065	27.1434	113.082	11.2425	10.0584	20.7207	2.69178	0.580254	4.63897	3.50148e-06	2.20395e-05
WBGene00003758	WBGene00003758	nlp-20	F45E4.8	29.0828	24.092	17.479	218.061	277.219	209.547	704.827	70.6538	9.97578	129.247	3.18637	0.290399	10.9724	5.18828e-28	6.09835e-26
WBGene00003744	WBGene00003744	nlp-6	T23E7.4	12.7237	14.4552	8.73949	98.6205	129.918	121.603	350.141	35.9184	9.74822	64.3432	3.06872	0.369519	8.30462	1.00141e-16	3.54696e-15
WBGene00003748	WBGene00003748	nlp-10	F37A8.4	12.7237	15.4189	8.73949	120.536	144.556	91.2019	356.294	36.8821	9.66036	65.5294	3.04459	0.37978	8.01673	1.08601e-15	3.43969e-14
WBGene00001455	WBGene00001455	flp-12	C05E11.8	13.6326	12.5279	6.79738	94.2374	112.534	98.8021	305.574	32.9578	9.27167	56.4219	2.97553	0.387585	7.6771	1.62729e-14	4.52222e-13
WBGene00011227	WBGene00011227	nlp-67	R11.2	5.45303	0	0	20.8199	24.7027	4.34295	49.8655	5.45303	9.14455	9.21976	1.81855	0.737915	2.46444	0.0137227	0.030072
WBGene00077775	WBGene00077775	nlp-58	T07C12.15	3.63535	1.92736	5.82632	48.2145	30.1922	23.8862	102.293	11.389	8.98169	18.947	2.56346	0.580484	4.41606	1.00515e-05	5.65394e-05
WBGene00001458	WBGene00001458	flp-15	ZK525.1	9.99722	5.78209	2.91316	43.8313	78.6826	31.4864	154	18.6925	8.23863	28.7821	2.56908	0.537466	4.77999	1.75301e-06	1.19848e-05
WBGene00003764	WBGene00003764	nlp-26	Y43F8C.2	40.8977	19.2736	20.3921	229.019	282.708	148.746	660.473	80.5635	8.19817	123.506	2.86046	0.346229	8.26178	1.43516e-16	4.98129e-15
WBGene00019160	WBGene00019160	nlp-49	H05L03.3	24.5386	6.74577	7.76843	110.674	119.854	83.6017	314.13	39.0528	8.04371	58.8637	2.71136	0.440513	6.15501	7.50732e-10	1.0395e-08
WBGene00001456	WBGene00001456	flp-13	F33D4.3	11.8149	0.963682	0.971054	47.1187	43.001	19.5433	109.663	13.7496	7.9757	20.5688	2.2324	0.64523	3.45986	0.000540463	0.00188983
WBGene00003759	WBGene00003759	nlp-21	Y47D3B.2	39.9889	10.6005	7.76843	149.027	179.323	135.717	464.067	58.3578	7.95209	87.0708	2.69948	0.439973	6.13555	8.4865e-10	1.16693e-08
WBGene00001461	WBGene00001461	flp-18	Y48D7A.2	21.8121	9.63682	8.73949	101.908	125.343	92.2876	319.539	40.1884	7.95102	59.9545	2.75136	0.401252	6.85693	7.03559e-12	1.34184e-10
WBGene00003771	WBGene00003771	nlp-33	T19C4.7	59.0745	66.494	48.5527	519.401	639.525	187.832	1346.76	174.121	7.7346	253.48	2.7889	0.343144	8.12747	4.38332e-16	1.44604e-14
WBGene00003750	WBGene00003750	nlp-12	M01D7.5	13.6326	8.67314	5.82632	70.1301	78.6826	65.1442	213.957	28.132	7.60546	40.3482	2.6471	0.434964	6.08579	1.15916e-09	1.55614e-08
WBGene00001459	WBGene00001459	flp-16	F15D4.8	15.4502	6.74577	4.85527	70.1301	64.044	66.2299	200.404	27.0513	7.4083	37.9092	2.57076	0.461515	5.57026	2.54365e-08	2.62949e-07
WBGene00001454	WBGene00001454	flp-11	K02G10.4	18.1768	9.63682	3.88422	82.1838	86.0019	66.2299	234.416	31.6978	7.39533	44.3522	2.57467	0.459026	5.60898	2.03527e-08	2.1402e-07
WBGene00003746	WBGene00003746	nlp-8	D2005.2	13.6326	2.89105	4.85527	48.2145	70.4484	34.7436	153.406	21.3789	7.1756	29.1309	2.3974	0.538965	4.44816	8.66103e-06	4.97946e-05
WBGene00003751	WBGene00003751	nlp-13	E03D2.1	13.6326	14.4552	11.6526	94.2374	100.641	90.1162	284.994	39.7404	7.17139	54.1224	2.65715	0.368655	7.20769	5.69084e-13	1.26935e-11
WBGene00001446	WBGene00001446	flp-3	W07E11.2	10.9061	1.92736	6.79738	44.9271	61.2992	29.3149	135.541	19.6308	6.90452	25.862	2.33239	0.548932	4.24897	2.1476e-05	0.000111366
WBGene00001464	WBGene00001464	flp-21	C26F1.10	3.63535	0	8.73949	36.1609	35.6816	11.9431	83.7856	12.3748	6.77064	16.0267	2.00636	0.663576	3.02356	0.0024982	0.00700255
WBGene00001447	WBGene00001447	flp-4	C18D1.3	7.2707	10.6005	0.971054	36.1609	62.2142	21.7147	120.09	18.8423	6.37343	23.1553	2.1426	0.594642	3.60318	0.000314352	0.0011734
WBGene00008522	WBGene00008522	nlp-59	F02D8.5	7.2707	12.5279	8.73949	60.2681	67.7036	51.0296	179.001	28.5381	6.27237	34.5899	2.39171	0.444772	5.37738	7.55756e-08	7.09541e-07
WBGene00001448	WBGene00001448	flp-5	C03G5.7	6.36187	9.63682	4.85527	49.3103	43.001	31.4864	123.798	20.854	5.93641	24.1086	2.22261	0.509841	4.35942	1.30407e-05	7.1257e-05
WBGene00003747	WBGene00003747	nlp-9	E03D2.2	17.2679	17.3463	9.71054	99.7163	83.2572	72.7444	255.718	44.3247	5.76919	50.0071	2.33915	0.391432	5.97589	2.28835e-09	2.90725e-08
WBGene00007316	WBGene00007316	nlp-41	C04H5.8	5.45303	2.89105	2.91316	15.341	26.5325	20.629	62.5025	11.2572	5.5522	12.2933	1.92172	0.618627	3.10643	0.00189361	0.00554693
WBGene00003767	WBGene00003767	nlp-29	B0213.4	20.9033	5.78209	25.2474	100.812	138.152	48.8582	287.822	51.9328	5.54221	56.6258	2.18599	0.478977	4.56388	5.02162e-06	3.06802e-05
WBGene00001451	WBGene00001451	flp-8	F31F6.4	24.5386	0	3.88422	36.1609	68.6186	47.7724	152.552	28.4228	5.36723	30.1624	1.81369	0.64778	2.79986	0.00511252	0.0128832
WBGene00010575	WBGene00010575	flp-25	K04H4.7	1.81768	3.85473	1.94211	10.9578	21.043	6.51442	38.5153	7.61451	5.05814	7.6883	1.59689	0.695336	2.29657	0.0216433	0.0444347
WBGene00003749	WBGene00003749	nlp-11	ZK1320.10	25.4475	11.5642	5.82632	72.3217	93.3212	51.0296	216.673	42.838	5.05796	43.2518	2.0644	0.478933	4.31041	1.62953e-05	8.68613e-05
WBGene00008820	WBGene00008820	nlp-55	F14F11.2	5.45303	3.85473	3.88422	23.0115	26.5325	13.0288	62.5728	13.192	4.74325	12.6275	1.76806	0.610495	2.89611	0.00377814	0.00999801
WBGene00003769	WBGene00003769	nlp-31	B0213.6	15.4502	24.092	26.2185	105.195	127.173	60.8013	293.17	65.7608	4.45812	59.8217	2.00063	0.393486	5.08437	3.68854e-07	3.01544e-06
WBGene00020126	WBGene00020126	flp-26	R173.4	7.2707	6.74577	3.88422	28.4904	32.022	15.2003	75.7127	17.9007	4.22959	15.6022	1.69631	0.580119	2.92406	0.00345495	0.0092638
WBGene00011428	WBGene00011428	nlp-80	T04C12.3	47.2596	2.89105	13.5948	97.5247	104.3	66.2299	268.055	63.7454	4.20509	55.3	1.73876	0.549072	3.16672	0.00154166	0.00464724
WBGene00007881	WBGene00007881	nlp-35	C33A12.2	4.54419	4.81841	2.91316	18.6283	10.979	20.629	50.2363	12.2758	4.09232	10.4187	1.54709	0.634793	2.43716	0.0148031	0.0320851
WBGene00002110	WBGene00002110	ins-27	ZC334.11	19.9944	14.4552	2.91316	56.9807	53.9799	39.0865	150.047	37.3628	4.01595	31.235	1.71813	0.522562	3.28789	0.0010094	0.00322927
WBGene00003765	WBGene00003765	nlp-27	B0213.2	200.853	101.187	131.092	559.945	629.461	454.924	1644.33	433.132	3.79637	346.244	1.87289	0.240987	7.77175	7.74102e-15	2.20529e-13
WBGene00018392	WBGene00018392	insc-1	F43E2.3	18.1768	15.4189	15.5369	72.3217	66.7887	38.0008	177.111	49.1325	3.60476	37.7073	1.68416	0.428728	3.92827	8.55588e-05	0.000375301
WBGene00015514	WBGene00015514	nlp-77	C06A8.3	2030.34	1500.45	1436.19	5732.04	6935.96	4047.63	16715.6	4966.99	3.36535	3613.77	1.72417	0.184005	9.37025	7.23577e-21	4.20576e-19
WBGene00016114	WBGene00016114	flp-27	C25H3.5	12.7237	8.67314	13.5948	40.544	43.9159	31.4864	115.946	34.9916	3.31354	25.1563	1.53341	0.475351	3.22584	0.00125602	0.00389801
WBGene00016028	WBGene00016028	flp-24	C24A1.1	53.6214	35.6562	40.7843	124.919	146.386	120.517	391.822	130.062	3.01258	86.9807	1.52632	0.295504	5.16514	2.40265e-07	2.04975e-06
WBGene00003753	WBGene00003753	nlp-15	CC4.2	33.627	31.8015	45.6395	90.95	111.62	81.4303	284	111.068	2.55699	65.8446	1.2886	0.329762	3.90767	9.31914e-05	0.000403592
WBGene00001453	WBGene00001453	flp-10	T06C10.4	44.5331	39.511	47.5816	94.2374	139.067	86.8589	320.163	131.626	2.43238	75.2982	1.22397	0.321123	3.81155	0.000138098	0.000568736
WBGene00009562	WBGene00009562	flp-22	F39H2.1	50.8949	60.712	56.3211	99.7163	136.322	120.517	356.555	167.928	2.12326	87.4139	1.04838	0.284392	3.68638	0.000227464	0.000881909
WBGene00001460	WBGene00001460	flp-17	C52D10.11	34.5358	27.9468	17.479	56.9807	59.4694	51.0296	167.48	79.9616	2.0945	41.2402	0.983981	0.398794	2.46739	0.01361	0.0298582
WBGene00003766	WBGene00003766	nlp-28	B0213.3	88.1573	60.712	83.5106	163.272	173.834	147.66	484.766	232.38	2.08609	119.524	1.02896	0.256722	4.00809	6.12128e-05	0.000279357

### Sheet: Intestinal-expressed-neuropept
WormBase Gene ID	Public Name	Sequence Name	FC_npr-15/WT
WBGene00002089	ins-6	ZK84.6	47.1894
WBGene00002120	ins-37	F08G2.6	35.4663
WBGene00002101	ins-18	T28B8.2	33.5628
WBGene00002113	ins-30	ZC334.2	24.8338
WBGene00002109	ins-26	ZC334.1	23.7683
WBGene00016684	nlp-43	C45G9.13	16.3538
WBGene00003752	nlp-14	D1009.4	14.5251
WBGene00003739	nlp-1	C01C4.1	13.6584
WBGene00001463	flp-20	E01H11.3	13.0179
WBGene00001444	flp-1	F23B2.5	12.4359
WBGene00003762	nlp-24	F35B12.7	11.989
WBGene00015046	nlp-34	B0213.17	11.9355
WBGene00003756	nlp-18	F33A8.2	11.7808
WBGene00002090	ins-7	ZK1251.2	11.321
WBGene00003754	nlp-16	T13A10.5	10.6514
WBGene00003758	nlp-20	F45E4.8	9.97578
WBGene00003744	nlp-6	T23E7.4	9.74822
WBGene00011227	nlp-67	R11.2	9.14455
WBGene00003764	nlp-26	Y43F8C.2	8.19817
WBGene00019160	nlp-49	H05L03.3	8.04371
WBGene00001461	flp-18	Y48D7A.2	7.95102
WBGene00003771	nlp-33	T19C4.7	7.7346
WBGene00003746	nlp-8	D2005.2	7.1756
WBGene00003751	nlp-13	E03D2.1	7.17139
WBGene00001464	flp-21	C26F1.10	6.77064
WBGene00001448	flp-5	C03G5.7	5.93641
WBGene00003747	nlp-9	E03D2.2	5.76919
WBGene00003767	nlp-29	B0213.4	5.54221
WBGene00010575	flp-25	K04H4.7	5.05814
WBGene00003769	nlp-31	B0213.6	4.45812
WBGene00003765	nlp-27	B0213.2	3.79637
WBGene00003753	nlp-15	CC4.2	2.55699
WBGene00001453	flp-10	T06C10.4	2.43238
WBGene00003766	nlp-28	B0213.3	2.08609
