## Supplementary Figures and Tables for "Neuronal NPR-15 modulates molecular and behavioral immune responses via the amphid sensory neuron-intestinal axis in *C. elegans*": Table S7.xlsx

### Sheet: Primer for qPCR
S/N	Gene	Forward primer sequence (5'-3')	Reverse primer sequence (5’-3’)
1	pan-act	TCG GTA TGG GAC AGA AGG AC	CAT CCC AGT TGG TGA CGA TA
2	dct-17	CCTCTATCGCAACACCTTCTAC	GCTGTGTAGGCAAGACTAGATT
3	C29F3.7	GGTGATTCCTGGGCTGTAAA	CAGTCTTGGTCATCTGGACAC
4	T19D12.4	CTCAAGATGACACCCACTTCTC	TCTCCAGTCTTCGTAGGTAACA
5	C32H11.4	CTGTTGATGGTGGTGATGGA	CGCAGTTTCAGATCCGTAGTAG
6	C34H4.1	ACGACTCTGGTCTTGTTGAATG	CCGTGGTACACTAGTAGGTTAGT
7	clec-86	CGTTGGTGGAAGTCTGGTATC	ACCAATCCAGAACAAGTCATAGT
8	T21F4.1	ATTCCTACCACGATTCGATGAC	CCGAGTTGATTTGGAATTGCTT
9	argn-1	CGTCCAACGTCATCTCATCTT	TTGTCTGGCGAGTTGTGTAG
10	F53A9.8	GCATGGAGCTGATGGAGAG	ATGTTGCTCGTGGTGTTCT
11	pnp-1	ACTGTTCAAGACGCCACTATC	CCTTCTTTCCTCCTAGCTTTCC
12	F35E12.6	CAGCAGAGAACGAACAGGTAG	CCGCATTTGTGATATCGTTTCC
13	flp-13	TGCAGCTGCTCCACTTATT	CCACAAACACACACACACAC
14	flp-5	ACAGTCATTCCTCGCAACTATG	CGTCTTCGGCACTTGATTGA
15	flp-9	CCGAGTTCTGTGGAAAGGAAT	CATTCGGACTTGCTCCTGATTA
16	nlp-9	CCAGATTTATCGCCCTTCTTCT	TCTCGTCTATCATCTACGTCTTCT
17	flp-16	CCTATGGAGTAGCCGATGAAATG	CTGCGCTCTCTTTCCAAATCTA
18	nlp-8	AGTGCCTTCTTATCGGCTTTAC	CGATCAAATGCCCGCTTTAC
19	flp-8	GAATGAGAAGGAACTCGGACTC	TGTTCATCACCGGAACTTCTT
20	nlp-28	CGTGGAATGTATGGAGGCTATG	CTGCTGGAATCGACGAGATTTA
21	nlp-33	GTTGTGCTTCTCTTTGCCATATT	TCTCCATCCACCTCCGTATC
22
23
24
25
26
27
28
29
30
31
32
33
34
35
36
37

### Sheet: Primer for generation of transg
S/N	Gene	Forward primer sequence (5'-3')	Reverse primer sequence (5’-3’)
	Pnpr-15_npr-15	gattaattttattttctcagtaatct	cagaaaaaccatgtttattcacaata
	npr-15	cgtaccattggatccgATGTCCG	cagaaaaaccatgtttattcacaata
